# Algorithmic Learning for Auto-deconvolution of GC-MS Data to Enable Molecular Networking within GNPS

**DOI:** 10.1101/2020.01.13.905091

**Authors:** Alexander A. Aksenov, Ivan Laponogov, Zheng Zhang, Sophie LF Doran, Ilaria Belluomo, Dennis Veselkov, Wout Bittremieux, Louis Felix Nothias, Mélissa Nothias-Esposito, Katherine N. Maloney, Biswapriya B. Misra, Alexey V. Melnik, Kenneth L. Jones, Kathleen Dorrestein, Morgan Panitchpakdi, Madeleine Ernst, Justin J.J. van der Hooft, Mabel Gonzalez, Chiara Carazzone, Adolfo Amézquita, Chris Callewaert, James Morton, Robert Quinn, Amina Bouslimani, Andrea Albarracín Orio, Daniel Petras, Andrea M. Smania, Sneha P. Couvillion, Meagan C. Burnet, Carrie D. Nicora, Erika Zink, Thomas O. Metz, Viatcheslav Artaev, Elizabeth Humston-Fulmer, Rachel Gregor, Michael M. Meijler, Itzhak Mizrahi, Stav Eyal, Brooke Anderson, Rachel Dutton, Raphaël Lugan, Pauline Le Boulch, Yann Guitton, Stephanie Prevost, Audrey Poirier, Gaud Dervilly, Bruno Le Bizec, Aaron Fait, Noga Sikron Persi, Chao Song, Kelem Gashu, Roxana Coras, Monica Guma, Julia Manasson, Jose U. Scher, Dinesh Barupal, Saleh Alseekh, Alisdair Fernie, Reza Mirnezami, Vasilis Vasiliou, Robin Schmid, Roman S. Borisov, Larisa N. Kulikova, Rob Knight, Mingxun Wang, George B Hanna, Pieter C. Dorrestein, Kirill Veselkov

## Abstract

Gas chromatography-mass spectrometry (GC-MS) represents an analytical technique with significant practical societal impact. Spectral deconvolution is an essential step for interpreting GC-MS data. No public GC-MS repositories that also enable repository-scale analysis exist, in part because deconvolution requires significant user input. We therefore engineered a scalable machine learning workflow for the Global Natural Product Social Molecular Networking (GNPS) analysis platform to enable the mass spectrometry community to store, process, share, annotate, compare, and perform molecular networking of GC-MS data. The workflow performs auto-deconvolution of compound fragmentation patterns *via* unsupervised non-negative matrix factorization, using a Fast Fourier Transform-based strategy to overcome scalability limitations. We introduce a “balance score” that quantifies the reproducibility of fragmentation patterns across all samples. We demonstrate the utility of the platform with breathomics analysis applied to the early detection of oesophago-gastric cancer, and by creating the first molecular spatial map of the human volatilome.
