## Supplemental Table 1 for "Algorithmic Learning for Auto-deconvolution of GC-MS Data to Enable Molecular Networking within GNPS"

### Sheet: Sheet1
Dataset description	Dataset number	MassIVE ID	Reference	Sample introduction mode	Derivatized?	Uberon/sample type	Instrument	Data type	Data file format	Number of files	proteomics2 deconvolution link	GNPS deconvolution link latest workflow	proteomics2 library search link	GNPS library search link latest workflow
Metabolomics Workbench_ST000048	#1	MSV000084033		Liquid	Yes	Human blood serum	ToF	Low res	cdf	117	https://proteomics2.ucsd.edu/ProteoSAFe/status.jsp?task=746fe76afffc4487849746ec86316d33	https://gnps.ucsd.edu/ProteoSAFe/status.jsp?task=4af186d79cd1491c8c8a1369637e7eaa	https://proteomics2.ucsd.edu/ProteoSAFe/status.jsp?task=6432df9649674a01bdc1edf0eccfdb81	https://gnps.ucsd.edu/ProteoSAFe/status.jsp?task=f495c7318d6e4d45847ae979231c55a7
Metabolomics Workbench_ST000385	#2	MSV000084033		Liquid	Yes	Human blood serum	ToF	Low res	cdf	372	https://proteomics2.ucsd.edu/ProteoSAFe/status.jsp?task=fb70b8c6a8ba4343a84c254d9d2a8fff	https://gnps.ucsd.edu/ProteoSAFe/status.jsp?task=f719a3ceb2c54ab899a7bb9b359b4cdd	https://proteomics2.ucsd.edu/ProteoSAFe/status.jsp?task=ef8599552bf949b88dbe78031a56a8b0	https://gnps.ucsd.edu/ProteoSAFe/status.jsp?task=916a273dfd784949ae557a07594df421
Metabolomics Workbench_ST000386	#3	MSV000084034		Liquid	Yes	Human blood serum	ToF	Low res	cdf	373	https://proteomics2.ucsd.edu/ProteoSAFe/status.jsp?task=21240d861dce4d1ab055d3ede6f2ebff	https://gnps.ucsd.edu/ProteoSAFe/status.jsp?task=706c096d31ac458fa12326b99dc7c26e	https://proteomics2.ucsd.edu/ProteoSAFe/status.jsp?task=94ead72ec7aa4e36b17be8672434f620	https://gnps.ucsd.edu/ProteoSAFe/status.jsp?task=1da5ecf3f66e485bb03388c5025b3142
Metabolomics Workbench_ST000392	#4	MSV000084036		Liquid	Yes	Human blood serum	ToF	Low res	cdf	183	https://proteomics2.ucsd.edu/ProteoSAFe/status.jsp?task=75bed81828344620b443435ebbd616f5	https://gnps.ucsd.edu/ProteoSAFe/status.jsp?task=50893367c40149ca80d243f792236dce	https://proteomics2.ucsd.edu/ProteoSAFe/status.jsp?task=c5520655d2b546298ffc820a9c99e515	https://gnps.ucsd.edu/ProteoSAFe/status.jsp?task=bc506e97d8b34869bf3ea93c2217a059
Metabolomics Workbench_ST000396	#5	MSV000084032		Liquid	Yes	Human blood serum	ToF	Low res	cdf	300	https://proteomics2.ucsd.edu/ProteoSAFe/status.jsp?task=80d04b8d3a86467b84beb62fa120748d	https://gnps.ucsd.edu/ProteoSAFe/status.jsp?task=ad5a10a2f563448f9c3b7966d3144e33	https://proteomics2.ucsd.edu/ProteoSAFe/status.jsp?task=56b05323670b4f44b67363fb126d4d16	https://gnps.ucsd.edu/ProteoSAFe/status.jsp?task=2fb0f17e6ea74e34882d4a21812042d2
Metabolomics Workbench_ST000065	#6	MSV000084038		Liquid	Yes	Adipose tissue	ToF	Low res	cdf	62	https://proteomics2.ucsd.edu/ProteoSAFe/status.jsp?task=9a2857b6e8304165a28a39579d15234a	https://gnps.ucsd.edu/ProteoSAFe/status.jsp?task=badf374c4ba245d6836b396eb98712ce	https://proteomics2.ucsd.edu/ProteoSAFe/status.jsp?task=5deb408432b34de2aa39c47b335998d4	https://gnps.ucsd.edu/ProteoSAFe/status.jsp?task=0c7bbfb0cdca476fa129407665a42334
Metabolomics Workbench_ST000061	#7	MSV000084042		Liquid	Yes	Adipose tissue	ToF	Low res	cdf	128	https://proteomics2.ucsd.edu/ProteoSAFe/status.jsp?task=751d64021f9f433d8c7f35f65aae8eb9	https://gnps.ucsd.edu/ProteoSAFe/status.jsp?task=05d30a65cb154de886a756d93e2f437e	https://proteomics2.ucsd.edu/ProteoSAFe/status.jsp?task=cf8bf81b017c407296adab3e474e7433	https://gnps.ucsd.edu/ProteoSAFe/status.jsp?task=0c7bbfb0cdca476fa129407665a42334
Metabolomics Workbench_ST001154	#8	MSV000084039		Liquid	Yes	Mouse blood serum	ToF	Low res	cdf	300	https://proteomics2.ucsd.edu/ProteoSAFe/status.jsp?task=b371188283144b3587cee2a5a1ab1b41	https://gnps.ucsd.edu/ProteoSAFe/status.jsp?task=9f305f5b6db94e71a5775c77b124d8f7	https://proteomics2.ucsd.edu/ProteoSAFe/status.jsp?task=fbfeeeac441547b897854f50a2e75d00	https://gnps.ucsd.edu/ProteoSAFe/status.jsp?task=809a2a665cea466bba4fb62a7d1e8e9e
Metabolomics Workbench_ST000910	#9	MSV000084040		Liquid	Yes	Cerebrospinal fluid	ToF	Low res	cdf	91	https://proteomics2.ucsd.edu/ProteoSAFe/status.jsp?task=eb1ab0a1cd1140d7a8be2ce8b5ba65be	https://gnps.ucsd.edu/ProteoSAFe/status.jsp?task=b96e445e60124baebbf50b65f53b8dd6	https://proteomics2.ucsd.edu/ProteoSAFe/status.jsp?task=db4a5f444a2e436eb0eed39d4a9f8ee4	https://gnps.ucsd.edu/ProteoSAFe/status.jsp?task=75dfd2fbd1614d68aa8c09d1a549ae31
Metabolomics Workbench_ST000063	#10	MSV000084037		Liquid	Yes	Cerebrospinal fluid	ToF	Low res	cdf	103	https://proteomics2.ucsd.edu/ProteoSAFe/status.jsp?task=65d9a07bdc0d4631b2e146bc83a85e74	https://gnps.ucsd.edu/ProteoSAFe/status.jsp?task=dce01e4a319c4e348b85508c01d631ee	https://proteomics2.ucsd.edu/ProteoSAFe/status.jsp?task=27e30f05b8a74c55b87c51c376fe81e8	https://gnps.ucsd.edu/ProteoSAFe/status.jsp?task=1ade4b468ea049de91394f1a45dd3aee
VOCs from Dendrobatids frogs from Colombia	#11	MSV000084211		Gas, SPME	No	Frog+frog skin	Linear trap	Low res	cdf	97	https://proteomics2.ucsd.edu/ProteoSAFe/status.jsp?task=c56cc13801ad445c91907d4695823d6b	https://gnps.ucsd.edu/ProteoSAFe/status.jsp?task=652f6127e772425f8a12ecf7e2816a21	https://proteomics2.ucsd.edu/ProteoSAFe/status.jsp?task=18d62e1be35f4d14b64ee36c81d30b7e	https://gnps.ucsd.edu/ProteoSAFe/status.jsp?task=e9a42cdb293242f59bae12639288aaa5
Air samples from HomeChem project built home sampling, two time points month apart	#12	MSV000083598		Gas, PDMS head space	No	Home air	QToF	High res	mzML	150	https://proteomics2.ucsd.edu/ProteoSAFe/status.jsp?task=66b73d8901e447d28b37c9fa3e224234	https://gnps.ucsd.edu/ProteoSAFe/status.jsp?task=cc32b25e7f61462d8344441a6fb1055c	https://proteomics2.ucsd.edu/ProteoSAFe/status.jsp?task=999e4cdeb5e145598187bcbf82c94eb9	https://gnps.ucsd.edu/ProteoSAFe/status.jsp?task=3505ddc9489e407480d6a5875b249c7a
Data from cheese Stilton and Bonde cheese samples	#13	MSV000080892		Gas, SPME	No	Cheese	QqQ	Low res	mzML	297	https://proteomics2.ucsd.edu/ProteoSAFe/status.jsp?task=81e1376546b94262bffb3e6de423c851	https://gnps.ucsd.edu/ProteoSAFe/status.jsp?task=444a76a916a54334b2e2ae490db9e947	https://proteomics2.ucsd.edu/ProteoSAFe/status.jsp?task=cb912496aaec4c8bb5db9d2a65a9158d	https://gnps.ucsd.edu/ProteoSAFe/status.jsp?task=56e3686734f647b1867ad64ac5d40529
Data from cheese Stilton only	#14	MSV000080892		Gas, SPME	No	Cheese	QqQ	Low res	mzML	141	https://proteomics2.ucsd.edu/ProteoSAFe/status.jsp?task=6c0574e628b04c45bee0dac87a0c7052	https://gnps.ucsd.edu/ProteoSAFe/status.jsp?task=c51b773e888f4caba7d0fe79256eaca7	https://proteomics2.ucsd.edu/ProteoSAFe/status.jsp?task=790ac76e2e1b4627973e31f1afb62d78	https://gnps.ucsd.edu/ProteoSAFe/status.jsp?task=e5f711d9b56b48e59935ec2c2770fad0
Data from cheese Bonde only	#15	MSV000080892		Gas, SPME	No	Cheese	QqQ	Low res	mzML	156	https://proteomics2.ucsd.edu/ProteoSAFe/status.jsp?task=c86b3fdd0747458893630f1f34cd8dcf	https://gnps.ucsd.edu/ProteoSAFe/status.jsp?task=8f8f699be7c44cdf9adefa9dfa132969	https://proteomics2.ucsd.edu/ProteoSAFe/status.jsp?task=739302b6fa464867ba3d0003dce85f46	https://gnps.ucsd.edu/ProteoSAFe/status.jsp?task=0575066891164587872334ebfcbf25e7
PDMS armpit samples pre-_ post bacterial spray treatment	#16	MSV000084337		Gas, PDMS head space	No	Skin	QToF	High res	mzML	133	https://proteomics2.ucsd.edu/ProteoSAFe/status.jsp?task=4a3cb5d9693e4e5685048aa7cb895e22	https://gnps.ucsd.edu/ProteoSAFe/status.jsp?task=938acdada3f24082a433b834cfcbe77a	https://proteomics2.ucsd.edu/ProteoSAFe/status.jsp?task=e0d8a48b17344ba4bbe4240424d426ed	https://gnps.ucsd.edu/ProteoSAFe/status.jsp?task=5b7c22d6feb94da9b580171b9d239c8e
Test data of standards spiked into TMS derivatized blood serum	#17	MSV000083658		Liquid	Yes	Blood serum+standards	Orbitrap	High res	mzML	156	https://proteomics2.ucsd.edu/ProteoSAFe/status.jsp?task=59bd420a944148b6b79ee8ea35cd6b2e	https://gnps.ucsd.edu/ProteoSAFe/status.jsp?task=0e1330b32f8b4c50babb1f0e5f760410	https://proteomics2.ucsd.edu/ProteoSAFe/status.jsp?task=5e38ef43e706458b8c075fc38258fca2	https://gnps.ucsd.edu/ProteoSAFe/status.jsp?task=7857bf0861c243159feea42f7d2bd5b9
GC data for the EMP project from PNNL	#18	MSV000083743		Liquid	Yes	Soil	Linear trap	Low res	cdf	520	https://proteomics2.ucsd.edu/ProteoSAFe/status.jsp?task=a91fc79bfe3c41baa533f859b8b7e192	https://gnps.ucsd.edu/ProteoSAFe/status.jsp?task=279d026c45294ec4adeeb0f87d318134	https://proteomics2.ucsd.edu/ProteoSAFe/status.jsp?task=72b926ef480e49c7890b129057d0c997	https://gnps.ucsd.edu/ProteoSAFe/status.jsp?task=925a12b45fe84558b35faa049d2dcc50
PDMS 3D skin map pilot from 3 subjects	#19	MSV000084226		Gas, PDMS head space	No	Skin	QToF	High res	mzML	80	https://proteomics2.ucsd.edu/ProteoSAFe/status.jsp?task=b38aaed0fe044c2a87d7c8f7d1821561	https://gnps.ucsd.edu/ProteoSAFe/status.jsp?task=b6430d0f7a844981813cd344dfe9c186	https://proteomics2.ucsd.edu/ProteoSAFe/status.jsp?task=26a37b14705a4912805d7314a54498e2	https://gnps.ucsd.edu/ProteoSAFe/status.jsp?task=b6998ae352534290bb7d869ffcbab9ff
Ben-Gurion University data fecal from safari animals and food	#20	MSV000083859		Liquid	Yes	Fecal+food	Linear trap	Low res	cdf	322	https://proteomics2.ucsd.edu/ProteoSAFe/status.jsp?task=b5e7556e38cf49669feeb300850becd3	https://gnps.ucsd.edu/ProteoSAFe/status.jsp?task=33f820d255374792a02b4d64c56cd9a0	https://proteomics2.ucsd.edu/ProteoSAFe/status.jsp?task=bcd717cf83e9482eb49c469132e50877	https://gnps.ucsd.edu/ProteoSAFe/status.jsp?task=d182726dc5284a2f9980405641178619
Bacillus fungal biocontrol study, mixed cultures of Bacillus subtilis and Setophoma terrestris	#21	MSV000083294		Gas, SPME	No	Bacterial and fungal cultures	QToF	High res	mzML	34	https://proteomics2.ucsd.edu/ProteoSAFe/status.jsp?task=c3cde65ab1a64e86831298331be054cd	https://gnps.ucsd.edu/ProteoSAFe/status.jsp?task=b404ef1c4585465e9345ac343be05fa1	https://proteomics2.ucsd.edu/ProteoSAFe/status.jsp?task=540fd70d07854e1199fc40527386160c	https://gnps.ucsd.edu/ProteoSAFe/status.jsp?task=c814f3220317405ba7854ea0cb11f3ea
LECO beer aging reference data	#22	MSV000084349		Gas, SPME	No	Beer	ToF	Low res	cdf	42	https://proteomics2.ucsd.edu/ProteoSAFe/status.jsp?task=a2b367ac3f664d659588e66ebd5cfee5	https://gnps.ucsd.edu/ProteoSAFe/status.jsp?task=f1ee1e1d480448b197a08d804414ddf6	https://proteomics2.ucsd.edu/ProteoSAFe/status.jsp?task=8a32894495174c0fb6af39fe9394e539	https://gnps.ucsd.edu/ProteoSAFe/status.jsp?task=16af80c30d704d9ca17a13f7751f1f3b
Sputum VOC data from: Niche partitioning of a pathogenic microbiome driven by chemical gradients RA Quinn, W Comstock, T Zhang, JT Morton, R da Silva, A Tran, ... Science advances 4 (9), eaau1908	#23	MSV000081340	PMID: 30760325	Gas, SPME	No	Sputum	QqQ	Low res	mzML	109	https://proteomics2.ucsd.edu/ProteoSAFe/status.jsp?task=06ac97159bea4c219b9f65becefb699f	https://gnps.ucsd.edu/ProteoSAFe/status.jsp?task=ac154958d89e4f6794bc10a2a71aad6b	https://proteomics2.ucsd.edu/ProteoSAFe/status.jsp?task=1d85645ad00f419aace20bb3b18bbef8	https://gnps.ucsd.edu/ProteoSAFe/status.jsp?task=92c3676f4f9a4d3a8c91b79c228b3ede
Longitudinal sputum VOC data from: Neutrophilic proteolysis in the cystic fibrosis lung correlates with a pathogenic microbiome RA Quinn, S Adem, RH Mills, W Comstock, LDR Goldasich, G Humphrey, ... RA Quinn, S Adem, RH Mills, W Comstock, LDR Goldasich, G Humphrey, ... Microbiome 7 (1), 23	#24	MSV000084348	PMID: 30263961	Gas, SPME	No	Sputum	QqQ	Low res	mzML	230	https://proteomics2.ucsd.edu/ProteoSAFe/status.jsp?task=c93269c9d4ff45b49385d1d3818d1548	https://gnps.ucsd.edu/ProteoSAFe/status.jsp?task=89f63bf2e6b14167afe5f4eb1618c933	https://proteomics2.ucsd.edu/ProteoSAFe/status.jsp?task=99b1314b70ca45578c693c0499c46d94	https://gnps.ucsd.edu/ProteoSAFe/status.jsp?task=e484f2f8bc4240a8bccaf03b1282c462
Skin swabs extracted with ethanol, liquid injection	#25	MSV000084378	PMID: 27849584	Liquid	No	Skin	QqQ	Low res	mzML	186	https://proteomics2.ucsd.edu/ProteoSAFe/status.jsp?task=8bbced4d1b29463983e54ad721ac5938	https://gnps.ucsd.edu/ProteoSAFe/status.jsp?task=36a5c3651551432bb714dae07f1ebc82	https://proteomics2.ucsd.edu/ProteoSAFe/status.jsp?task=25680822ca8e4774895b8f9a68aef2cb	https://gnps.ucsd.edu/ProteoSAFe/status.jsp?task=195c08ed29d942279f048e6f1f27e18b
3D skin mapping longitudinal and high spatial resolution data	#26	MSV000084338		Gas, PDMS head space	No	Skin	QToF	High res	mzML	125	https://proteomics2.ucsd.edu/ProteoSAFe/status.jsp?task=8374db38a2e641e6922148f1bda5a092	https://gnps.ucsd.edu/ProteoSAFe/status.jsp?task=88ecb07bfd094442a7a4cea8660af142	https://proteomics2.ucsd.edu/ProteoSAFe/status.jsp?task=f7663a21fda24d9491697aa889789f3c	https://gnps.ucsd.edu/ProteoSAFe/status.jsp?task=a51d446f8c7b4c5681c3575308bacdee
3D skin mapping high spatial resolution data, liquid extraction with methanol	#27	MSV000084339		Liquid	No	Skin	QToF	High res	mzML	111	https://proteomics2.ucsd.edu/ProteoSAFe/status.jsp?task=66f3bc08eba04396aabccd4c31853932	https://gnps.ucsd.edu/ProteoSAFe/status.jsp?task=4722e52e27e541e883cb4ce62e96589b	https://proteomics2.ucsd.edu/ProteoSAFe/status.jsp?task=7c901fd41af941b7bf2c25c4d9220e78	https://gnps.ucsd.edu/ProteoSAFe/status.jsp?task=b458565aa85840eca69c9c119fadacfa
Data from cheese with bacterial cultures	#28	MSV000081161		Gas, SPME	No	Cheese	QqQ	Low res	mzML	71	https://proteomics2.ucsd.edu/ProteoSAFe/status.jsp?task=dca7bf76b8dc4a198c4711b4cc9f4e62	https://gnps.ucsd.edu/ProteoSAFe/status.jsp?task=d12f76c664b4419cac9b39df861875ac	https://proteomics2.ucsd.edu/ProteoSAFe/status.jsp?task=e9ece45b72a94e92b98760b1ebdd941b	https://gnps.ucsd.edu/ProteoSAFe/status.jsp?task=1b957b599fba430c82fe4b32622e203f
Arabidopsis samples, wild types and other mutants (photorespiration mutants), and several treatments	#29	MSV000084350	PMID: 27029352	Liquid	Yes	Plant (Arabidopsis)	ToF	Low res	cdf	671	https://proteomics2.ucsd.edu/ProteoSAFe/status.jsp?task=ee57decd6fa04d719da9a712cf20a79e	https://gnps.ucsd.edu/ProteoSAFe/status.jsp?task=8d985c80f1f44e7dbab23cfdf0f209ef	https://proteomics2.ucsd.edu/ProteoSAFe/status.jsp?task=606328f39d3d41448a8dd8a9fa086c1b	https://gnps.ucsd.edu/ProteoSAFe/status.jsp?task=5a6cf5cd5e2b494d896c677b3736b192
University of Avignon Prunus persica after aphid infestation	#30	MSV000084377		Liquid	Yes	Plant (Peach)	ToF	Low res	cdf	15	https://proteomics2.ucsd.edu/ProteoSAFe/status.jsp?task=af686dc58b544b3cb75584b9edde31e4	https://gnps.ucsd.edu/ProteoSAFe/status.jsp?task=661a1fe0389d41df9c095ccb71e0fde1	https://proteomics2.ucsd.edu/ProteoSAFe/status.jsp?task=2a8fcb92f53947e4963559f8d6852b95	https://gnps.ucsd.edu/ProteoSAFe/status.jsp?task=6482f02c003843ae8dd4d8c157e2fec7
Ben-Gurion University Fait lab grapes	#31	MSV000084145		Liquid	Yes	Plant (Grape)	Quadrupole trap	Low res	mzML	1187	https://proteomics2.ucsd.edu/ProteoSAFe/status.jsp?task=0de20b53a18b4b3c8baae26dda32f9ca	https://gnps.ucsd.edu/ProteoSAFe/status.jsp?task=3d994972e44f42938ad42c6c3ee1b2c9	https://proteomics2.ucsd.edu/ProteoSAFe/status.jsp?task=22d5e1e0b572412e80aec44ed264b96b	https://gnps.ucsd.edu/ProteoSAFe/status.jsp?task=8747240e2ab6457990f48f9059f481ca
Ben-Gurion University Fait lab tomatoes	#32	MSV000084144		Liquid	Yes	Plant (Tomato)	Quadrupole trap	Low res	mzML	620	https://proteomics2.ucsd.edu/ProteoSAFe/status.jsp?task=780c01b3d78a48d79fb6b63ae8c45884	https://gnps.ucsd.edu/ProteoSAFe/status.jsp?task=0fac2ef278b14b9c99ad2a356d02928e	https://proteomics2.ucsd.edu/ProteoSAFe/status.jsp?task=15478104a3054036b7061929a060d26c	https://gnps.ucsd.edu/ProteoSAFe/status.jsp?task=bdffe135e9554f0babd6c93c3e537845
Sterols in urine - ONIRIS data	#33	MSV000084146		Liquid	No	Urine	Quadrupole trap	Low res	cdf	44	https://proteomics2.ucsd.edu/ProteoSAFe/status.jsp?task=5ad99d0cc5734881a4a08accdbf9c867	https://gnps.ucsd.edu/ProteoSAFe/status.jsp?task=a3ac3b2e3bc440e39e8743c2d1f1574f	https://proteomics2.ucsd.edu/ProteoSAFe/status.jsp?task=824c1638c24f44489b97ebf65d581b62	https://gnps.ucsd.edu/ProteoSAFe/status.jsp?task=edc67728dd7a4dc7abb72938f9ffc54f
ICL breath analysis cancer Study1	#34	MSV000084379		Gas	No	Breath	ToF	High res	cdf	387	https://proteomics2.ucsd.edu/ProteoSAFe/status.jsp?task=c5c026993f3f4c06b8cfa7140cf375cb	https://gnps.ucsd.edu/ProteoSAFe/status.jsp?task=60f32cd63ef242e0a954f80f4912b8d4	https://proteomics2.ucsd.edu/ProteoSAFe/status.jsp?task=020bcc95de624decb3eae751ac631abd	https://gnps.ucsd.edu/ProteoSAFe/status.jsp?task=aa29c69b734d4615b94fbdab4e8c70ab
ICL breath analysis cancer Study2	#35	MSV000084380		Gas	No	Breath	ToF	High res	cdf	275	https://proteomics2.ucsd.edu/ProteoSAFe/status.jsp?task=83154a8c004347c5b3e7f88f30b7fd0b	https://gnps.ucsd.edu/ProteoSAFe/status.jsp?task=248fbbff7eff425aa23ac7afb8e1214e	https://proteomics2.ucsd.edu/ProteoSAFe/status.jsp?task=3e05459744d644f49cb32c7e01b7ad56	https://gnps.ucsd.edu/ProteoSAFe/status.jsp?task=58f957d6239946e698358637696daa5e
NYU fecal samples study of SCFAs and MCFAs derivatized	#36	MSV000084276		Liquid	Yes	Fecal	QToF	High res	mzML	158	https://proteomics2.ucsd.edu/ProteoSAFe/status.jsp?task=27d275eabe074e8b83a6d1504b3c5b8b	https://gnps.ucsd.edu/ProteoSAFe/status.jsp?task=92d46e34ef16460f8d33fc3b69248ca3	https://proteomics2.ucsd.edu/ProteoSAFe/status.jsp?task=0b23862b43cf4916aa890cadeac5c0ab	https://gnps.ucsd.edu/ProteoSAFe/status.jsp?task=c4ff381901f6425eac2178fbf1f0df44
NYU fecal samples study of SCFAs and MCFAs SPME	#37	MSV000084277		Gas, SPME	No	Fecal	QToF	High res	mzML	69	https://proteomics2.ucsd.edu/ProteoSAFe/status.jsp?task=34315028205d4de391b31b42cd2ab4f8	https://gnps.ucsd.edu/ProteoSAFe/status.jsp?task=7a084d6e52af4c5fa6331675dec21c6f	https://proteomics2.ucsd.edu/ProteoSAFe/status.jsp?task=48dac898ee654631a2e7acd7c221bec8	https://gnps.ucsd.edu/ProteoSAFe/status.jsp?task=017cb37baf5544078fa8b84244a754ef
Methanolic extracts from Dendrobatids from Colombia	#38	MSV000084212		Liquid	No	Frog+frog skin	Linear trap	Low res	cdf	74	https://proteomics2.ucsd.edu/ProteoSAFe/status.jsp?task=43419876a1ff44fe8abd72b7891ebe5d	https://gnps.ucsd.edu/ProteoSAFe/status.jsp?task=74aa8e667dea4466ab28094bd6dd3446	https://proteomics2.ucsd.edu/ProteoSAFe/status.jsp?task=45f33de7b84048e5b8af3e3c79a2ba1b	https://gnps.ucsd.edu/ProteoSAFe/status.jsp?task=80c61c764cac4fdda82e38b737e55596
Global network for datasets 1-38	#1-38	N/A		All	All	All	All	All	All	8489	N/A	N/A	https://proteomics2.ucsd.edu/ProteoSAFe/status.jsp?task=8de1f720fd93476db728caa353f0fe50
Test data of standards spiked into TMS derivatized blood serum
5 files from Test data of standards spiked into TMS derivatized blood serum	Test1			Liquid	Yes	Blood serum+standards	Orbitrap	High res	mzML		https://proteomics2.ucsd.edu/ProteoSAFe/status.jsp?task=37ae4d69cb66469f9ece048bc4f9d1d0		https://proteomics2.ucsd.edu/ProteoSAFe/status.jsp?task=b18c2127f6a24732898a12374acad882
10 files from Test data of standards spiked into TMS derivatized blood serum	Test2			Liquid	Yes	Blood serum+standards	Orbitrap	High res	mzML		https://proteomics2.ucsd.edu/ProteoSAFe/status.jsp?task=114f1442a3b848e19668b17fda6bcfa0		https://proteomics2.ucsd.edu/ProteoSAFe/status.jsp?task=5ca73b82c2f34f1f802371c306d03ce1
20 files from Test data of standards spiked into TMS derivatized blood serum	Test3			Liquid	Yes	Blood serum+standards	Orbitrap	High res	mzML		https://proteomics2.ucsd.edu/ProteoSAFe/status.jsp?task=ff25efe5dbc8499eafcd0456104917c4		https://proteomics2.ucsd.edu/ProteoSAFe/status.jsp?task=dd2e18fb540747979e65272c6fb5fc06
30 files from Test data of standards spiked into TMS derivatized blood serum	Test4			Liquid	Yes	Blood serum+standards	Orbitrap	High res	mzML		https://proteomics2.ucsd.edu/ProteoSAFe/status.jsp?task=48740e99772e472981ad81f924f15dde		https://proteomics2.ucsd.edu/ProteoSAFe/status.jsp?task=d05ad1d5836f4dd083033d7de2dd9cd1
40 files from Test data of standards spiked into TMS derivatized blood serum	Test5			Liquid	Yes	Blood serum+standards	Orbitrap	High res	mzML		https://proteomics2.ucsd.edu/ProteoSAFe/status.jsp?task=ce84321db132472f82e67ecfc39e0983		https://proteomics2.ucsd.edu/ProteoSAFe/status.jsp?task=7a5d042d0af2489a83aafd1ba1b1b50f
50 files from Test data of standards spiked into TMS derivatized blood serum	Test6			Liquid	Yes	Blood serum+standards	Orbitrap	High res	mzML		https://proteomics2.ucsd.edu/ProteoSAFe/status.jsp?task=094ade46e2524a1390f389d1640a6482		https://proteomics2.ucsd.edu/ProteoSAFe/status.jsp?task=bc0bdd9861684a50b78fd2a721445f3c
60 files from Test data of standards spiked into TMS derivatized blood serum	Test7			Liquid	Yes	Blood serum+standards	Orbitrap	High res	mzML		https://proteomics2.ucsd.edu/ProteoSAFe/status.jsp?task=5e559d11f21b416cbf65ac75f976ded2		https://proteomics2.ucsd.edu/ProteoSAFe/status.jsp?task=e9cc9a462027460fa365a611be1f4310
70 files from Test data of standards spiked into TMS derivatized blood serum	Test8			Liquid	Yes	Blood serum+standards	Orbitrap	High res	mzML		https://proteomics2.ucsd.edu/ProteoSAFe/status.jsp?task=aa2d4b077fbf4718ad3e2ee9450d1450		https://proteomics2.ucsd.edu/ProteoSAFe/status.jsp?task=44f02503074a4705a7bd369057ad5d03
79 files from Test data of standards spiked into TMS derivatized blood serum	Test9			Liquid	Yes	Blood serum+standards	Orbitrap	High res	mzML		https://proteomics2.ucsd.edu/ProteoSAFe/status.jsp?task=3a1cf196f1bf45908e10b3113c4c6a3c		https://proteomics2.ucsd.edu/ProteoSAFe/status.jsp?task=df34c3e720a94b5fa6786a4b55997f46
88 files from Test data of standards spiked into TMS derivatized blood serum	Test10			Liquid	Yes	Blood serum+standards	Orbitrap	High res	mzML		https://proteomics2.ucsd.edu/ProteoSAFe/status.jsp?task=65d646937a154b619d805970b2b55073		https://proteomics2.ucsd.edu/ProteoSAFe/status.jsp?task=0e9a73c125a542a2abd7019682d59797
Various standards Test data of standards spiked into TMS derivatized blood serum (full, 100 files)	Test11			Liquid	Yes	Blood serum+standards	Orbitrap	High res	mzML		https://proteomics2.ucsd.edu/ProteoSAFe/status.jsp?task=59bd420a944148b6b79ee8ea35cd6b2e		https://proteomics2.ucsd.edu/ProteoSAFe/status.jsp?task=5e38ef43e706458b8c075fc38258fca2
Testing with ICL breath analysis cancer Study1 data (non-derivatized)
5 files from ICL breath analysis cancer Study1	ICL1			Gas	No	Breath		High res	cdf		https://proteomics2.ucsd.edu/ProteoSAFe/status.jsp?task=b787fc37d48343c6937d9de6542cd368		https://proteomics2.ucsd.edu/ProteoSAFe/status.jsp?task=5ec18d5817c340c29b02d4c4f296ecf0
10 files from ICL breath analysis cancer Study1	ICL2			Gas	No	Breath		High res	cdf		https://proteomics2.ucsd.edu/ProteoSAFe/status.jsp?task=0cd954f560c844b5957f5061b1d5591b		https://proteomics2.ucsd.edu/ProteoSAFe/status.jsp?task=de18da7db57f42a2bb8abbea1017bb61
20 files from ICL breath analysis cancer Study1	ICL3			Gas	No	Breath		High res	cdf		https://proteomics2.ucsd.edu/ProteoSAFe/status.jsp?task=79377c40209f42a39732d816b9dc8cf7		https://proteomics2.ucsd.edu/ProteoSAFe/status.jsp?task=5ae92eff97524d72ae080a5692ba81ac
30 files from ICL breath analysis cancer Study1	ICL4			Gas	No	Breath		High res	cdf		https://proteomics2.ucsd.edu/ProteoSAFe/status.jsp?task=b0caab2e60004710a85899305ab2e326		https://proteomics2.ucsd.edu/ProteoSAFe/status.jsp?task=fb5d6b7ad7b04694b8c36c35d2efcc28
40 files from ICL breath analysis cancer Study1	ICL5			Gas	No	Breath		High res	cdf		https://proteomics2.ucsd.edu/ProteoSAFe/status.jsp?task=ff2e28050f304e57a6fa8f09c9b427a7		https://proteomics2.ucsd.edu/ProteoSAFe/status.jsp?task=bb8f95bd4ce1493ba37c96907d5fa407
50 files from ICL breath analysis cancer Study1	ICL6			Gas	No	Breath		High res	cdf		https://proteomics2.ucsd.edu/ProteoSAFe/status.jsp?task=e45216c9cd1744fb8c14e59022fdc088		https://proteomics2.ucsd.edu/ProteoSAFe/status.jsp?task=28ed7022f8b34f9aa49291a199b263f6
75 files from ICL breath analysis cancer Study1	ICL7			Gas	No	Breath		High res	cdf		https://proteomics2.ucsd.edu/ProteoSAFe/status.jsp?task=3373d446cbb84e4cb1f9df4a3c922f70		https://proteomics2.ucsd.edu/ProteoSAFe/status.jsp?task=fdbd3050c10d4210b47a70ff865e0acc
100 files from ICL breath analysis cancer Study1	ICL8			Gas	No	Breath		High res	cdf		https://proteomics2.ucsd.edu/ProteoSAFe/status.jsp?task=13565f2694ca4d199ac1b03b240c701f		https://proteomics2.ucsd.edu/ProteoSAFe/status.jsp?task=d0028d7c17274254b1696f0d0bf8c79b
200 files from ICL breath analysis cancer Study1	ICL9			Gas	No	Breath		High res	cdf		https://proteomics2.ucsd.edu/ProteoSAFe/status.jsp?task=f7cd2fcc1de84b9b9331e3760e8c69dc		https://proteomics2.ucsd.edu/ProteoSAFe/status.jsp?task=e6c95625a5c6483c8d2974d42285e90f
300 files from ICL breath analysis cancer Study1	ICL10			Gas	No	Breath		High res	cdf		https://proteomics2.ucsd.edu/ProteoSAFe/status.jsp?task=20188d53112f4c41af5b589485c621bb		https://proteomics2.ucsd.edu/ProteoSAFe/status.jsp?task=8df5bcda67144abd98b2b193ecc917b2
ICL breath analysis cancer Study1 (full, 387 files)	ICL11			Gas	No	Breath		High res	cdf		https://proteomics2.ucsd.edu/ProteoSAFe/status.jsp?task=c5c026993f3f4c06b8cfa7140cf375cb		https://proteomics2.ucsd.edu/ProteoSAFe/status.jsp?task=020bcc95de624decb3eae751ac631abd
Testing with UCDavis public data (derivatized)
5 files from ST000048	UCD1			Liquid	Yes	Human blood serum	ToF	Low res	cdf		https://proteomics2.ucsd.edu/ProteoSAFe/status.jsp?task=c569b57876774235a35b2b0744e9cd1f		https://proteomics2.ucsd.edu/ProteoSAFe/status.jsp?task=732d02cb7aa14993b35ff73ad3c736eb
10 files from ST000048	UCD2			Liquid	Yes	Human blood serum	ToF	Low res	cdf		https://proteomics2.ucsd.edu/ProteoSAFe/status.jsp?task=283998fc51bb47608f58d6357a9e7ab3		https://proteomics2.ucsd.edu/ProteoSAFe/status.jsp?task=dfb9d2465cbc4fd58f14646984a1fdd7
20 files from ST000048	UCD3			Liquid	Yes	Human blood serum	ToF	Low res	cdf		https://proteomics2.ucsd.edu/ProteoSAFe/status.jsp?task=21173413abcd4a96be9b7fc0345acc11		https://proteomics2.ucsd.edu/ProteoSAFe/status.jsp?task=6d7288e89797429e8cd04b4aecbff272
30 files from ST000048	UCD4			Liquid	Yes	Human blood serum	ToF	Low res	cdf		https://proteomics2.ucsd.edu/ProteoSAFe/status.jsp?task=5ae544f07cc2446b93c90ca84b7637a1		https://proteomics2.ucsd.edu/ProteoSAFe/status.jsp?task=450424df0d1d4e83947ed83265ae08b8
40 files from ST000048	UCD5			Liquid	Yes	Human blood serum	ToF	Low res	cdf		https://proteomics2.ucsd.edu/ProteoSAFe/status.jsp?task=d939e6b892b34bad8f98ae1d81558fd2		https://proteomics2.ucsd.edu/ProteoSAFe/status.jsp?task=98f17975d98e44a5a17e3705b14e1cc0
50 files from ST000048	UCD6			Liquid	Yes	Human blood serum	ToF	Low res	cdf		https://proteomics2.ucsd.edu/ProteoSAFe/status.jsp?task=aea1ad1b44004146b10defe069405d7f		https://proteomics2.ucsd.edu/ProteoSAFe/status.jsp?task=5b3f80d513e64732a1a9802321876be4
75 files from ST000048	UCD7			Liquid	Yes	Human blood serum	ToF	Low res	cdf		https://proteomics2.ucsd.edu/ProteoSAFe/status.jsp?task=d42d2392cd194580ab09026b6ddc2b97		https://proteomics2.ucsd.edu/ProteoSAFe/status.jsp?task=a0ee3734d3d447b3b8bdb42c4a7b59d1
ST000048	UCD8			Liquid	Yes	Human blood serum	ToF	Low res	cdf		https://proteomics2.ucsd.edu/ProteoSAFe/status.jsp?task=746fe76afffc4487849746ec86316d33		https://proteomics2.ucsd.edu/ProteoSAFe/status.jsp?task=6432df9649674a01bdc1edf0eccfdb81
ST000048_ ST000385	UCD9			Liquid	Yes	Human blood serum	ToF	Low res	cdf		https://proteomics2.ucsd.edu/ProteoSAFe/status.jsp?task=8900b97a89264826a2ffce2557db3005		https://proteomics2.ucsd.edu/ProteoSAFe/status.jsp?task=07a7d191377444038f765cd40443208a
ST000048_ ST000385_ ST000386	UCD10			Liquid	Yes	Human blood serum	ToF	Low res	cdf		https://proteomics2.ucsd.edu/ProteoSAFe/status.jsp?task=76f1f5dc56db48529ed8aee3548e323a		https://proteomics2.ucsd.edu/ProteoSAFe/status.jsp?task=3584a2f4242f4a91b29d7ba2a38f577a
ST000048_ ST000385_ ST000386_ ST000392	UCD11			Liquid	Yes	Human blood serum	ToF	Low res	cdf		https://proteomics2.ucsd.edu/ProteoSAFe/status.jsp?task=47e1b0932a37440d9eb9a9226887f60d		https://proteomics2.ucsd.edu/ProteoSAFe/status.jsp?task=3522fa101c894109ac94bf5c61e0d8ca
ST000048_ ST000385_ ST000386_ ST000392_ ST000396	UCD12			Liquid	Yes	Human blood serum	ToF	Low res	cdf		https://proteomics2.ucsd.edu/ProteoSAFe/status.jsp?task=92e7b71151c642308e9d436a56411dff		https://proteomics2.ucsd.edu/ProteoSAFe/status.jsp?task=3e6588e42af5458d909dc6f126bf4206
ST000048_ ST000385_ ST000386_ ST000392_ ST000396_ ST000063	UCD13			Liquid	Yes	Human blood serum + Cerebrospinal fluid	ToF	Low res	cdf		https://proteomics2.ucsd.edu/ProteoSAFe/status.jsp?task=204250593d4142e29bfe0dbaf4548827		https://proteomics2.ucsd.edu/ProteoSAFe/status.jsp?task=127bae62562b419f8191cfa6f95737e7
ST000048_ ST000385_ ST000386_ ST000392_ ST000396_ ST000063_ ST000065	UCD14			Liquid	Yes	Human blood serum + Cerebrospinal fluid + Adipose tissue	ToF	Low res	cdf		https://proteomics2.ucsd.edu/ProteoSAFe/status.jsp?task=7590e6dd68b14e8cbc0bad92dd24dad4		https://proteomics2.ucsd.edu/ProteoSAFe/status.jsp?task=8fe2d687ce444fb1953f257c54cd7d47
ST000048_ ST000385_ ST000386_ ST000392_ ST000396_ ST000063_ ST000065_ ST001154	UCD15			Liquid	Yes	Human blood serum + Cerebrospinal fluid + Adipose tissue + Mouse blood serum	ToF	Low res	cdf		https://proteomics2.ucsd.edu/ProteoSAFe/status.jsp?task=84bbb09ea7e74c0487f9f5c06b10611b		https://proteomics2.ucsd.edu/ProteoSAFe/status.jsp?task=84a55ae4a89b4e218c4e5a806a48e893
ST000048_ ST000385_ ST000386_ ST000392_ ST000396_ ST000063_ ST000065_ ST001154_ ST000910	UCD16			Liquid	Yes	Human blood serum + Cerebrospinal fluid + Adipose tissue + Mouse blood serum	ToF	Low res	cdf		https://proteomics2.ucsd.edu/ProteoSAFe/status.jsp?task=bcf6493e56f64b6c873c016d65911c25		https://proteomics2.ucsd.edu/ProteoSAFe/status.jsp?task=288f4e30c00d474aad55a74f1ca166e7
